# Morc3 silences endogenous retroviruses by enabling Daxx-mediated H3.3 incorporation

**DOI:** 10.1101/2020.11.12.380204

**Authors:** Sophia Groh, Anna Viktoria Milton, Lisa Marinelli, Cara V. Sickinger, Heike Bollig, Gustavo Pereira de Almeida, Ignasi Forné, Andreas Schmidt, Axel Imhof, Gunnar Schotta

## Abstract

Endogenous retroviruses (ERVs) comprise a significant portion of mammalian genomes. Although, specific ERV loci feature regulatory roles for host gene expression, most ERV integrations are transcriptionally repressed by Setdb1 mediated H3K9me3 and DNA methylation. However, the protein network which regulates deposition of these chromatin modifications is still incompletely understood. Here, we performed a genome-wide sgRNA screen for genes involved in ERV silencing and identified the GHKL ATPase protein Morc3 as top scoring hit. Morc3 knock-out cells display de-repression, reduced H3K9me3 and increased chromatin accessibility of distinct ERV classes. We found that the GHKL ATPase domain of Morc3 is critical for ERV silencing, since mutants which cannot bind ATP, or which are defective in ATP hydrolysis cannot rescue the Morc3 ko phenotype. Proteomic analysis revealed that Morc3 mutant protein which cannot bind ATP fails to interact with the H3.3 chaperone Daxx. This interaction depends on Morc3 SUMOylation, as Daxx lacking the SUMO interaction domain shows reduced association with Morc3. Notably, in Morc3 ko cells, we observed strongly reduced H3.3 on Morc3 binding sites. Thus, our data demonstrate Morc3 as critical regulator of Daxx-mediated H3.3 incorporation to ERV regions.
