## Supplementary material for "Morc3 silences endogenous retroviruses by enabling Daxx-mediated H3.3 incorporation": Table S4

### Sheet: Morc3.ko.regulated.genes
Gene Name	baseMean	log2FoldChange	lfcSE	stat	pvalue	padj
Irak3	123.035	2.18726	0.125964	15.0644	2.77554e-51	9.41186e-48
Grin2c	106.917	2.05587	0.127383	13.3973	6.27309e-41	1.0636e-37
Lama3	165.565	1.77526	0.119816	14.3222	1.5907e-46	3.59604e-43
Ube2l6	79.9478	1.73948	0.127416	12.2547	1.58495e-34	1.95439e-31
Eps8	780.137	1.6147	0.0975468	16.4848	4.71797e-61	3.19972e-57
Car2	602.648	1.43942	0.111642	12.8676	6.85392e-38	9.29666e-35
Tlr2	119.954	1.43174	0.12273	11.3811	5.19443e-30	4.40358e-27
1700030C10Rik	345.266	1.34552	0.102412	13.0485	6.48039e-39	9.76666e-36
Dclk2	450.911	1.3139	0.106984	12.2329	2.07316e-34	2.34336e-31
Cd200	39.984	1.29918	0.122174	8.14344	3.84203e-16	1.53274e-13
B4galt6	661.117	1.22497	0.0904196	13.5125	1.31884e-41	2.55553e-38
Gpa33	612.861	1.21835	0.100295	12.1181	8.46797e-34	8.83535e-31
Slc23a1	62.8643	1.18655	0.127323	9.0858	1.02943e-19	5.58525e-17
Slc9a3r1	1242.7	1.17819	0.0758904	15.5048	3.21801e-54	1.45497e-50
Tbc1d13	2954.51	1.17304	0.067018	17.4949	1.56651e-68	2.12482e-64
Abca1	515.926	1.15194	0.123602	10.3335	4.97298e-25	3.74742e-22
Epha4	3107.93	1.14593	0.126438	9.19152	3.87313e-20	2.28414e-17
Dnajc21	2700.89	1.08355	0.0746885	14.5018	1.18096e-47	3.20371e-44
Gm5595	330.942	1.04322	0.104677	9.93214	3.01723e-23	2.04628e-20
Etl4	415.953	1.01753	0.103654	9.79286	1.20828e-22	7.80436e-20
Nap1l2	67.1172	1.00673	0.127408	7.80095	6.14413e-15	2.08347e-12
Nlrc4	181.347	0.978857	0.116994	8.32612	8.35374e-17	3.65517e-14
Mfap3l	90.901	0.946599	0.126218	7.44537	9.66745e-14	3.04952e-11
Rdm1	572.979	0.934587	0.0887878	10.5091	7.84559e-26	6.25986e-23
Cdyl2	1816.48	0.917779	0.102186	8.98099	2.68344e-19	1.39993e-16
Etv1	262.584	0.911777	0.115402	7.88468	3.15354e-15	1.12565e-12
A930004D18Rik	55.8763	0.876122	0.126387	6.91259	4.75879e-12	1.19534e-09
Osbpl10	295.183	0.846592	0.11289	7.48529	7.13909e-14	2.30559e-11
Apcdd1	82.1456	0.838392	0.126257	6.5959	4.22686e-11	1.02381e-08
Adrb3	197.786	0.815221	0.112824	7.20278	5.89989e-13	1.70268e-10
Ap1m2	769.045	0.813701	0.0892317	9.11256	8.04627e-20	4.54749e-17
Pkp2	912.735	0.80991	0.0993514	8.14802	3.69941e-16	1.52057e-13
Tspan2	44.4526	0.799919	0.125806	6.31166	2.76061e-10	5.76075e-08
LOC666331	21.643	0.795552	0.110826	6.55479	5.57194e-11	1.30306e-08
Fdxr	443.761	0.752921	0.0940723	7.99423	1.30389e-15	4.77999e-13
Eif2s2	8376.46	0.748725	0.0620648	12.063	1.65556e-33	1.604e-30
Klk1	40.467	0.72836	0.121876	6.02036	1.74032e-09	3.18996e-07
Acot1	116.408	0.727291	0.124305	5.8337	5.42125e-09	9.42742e-07
4930452B06Rik	204.999	0.72205	0.112446	6.40894	1.46539e-10	3.25845e-08
Pla1a	47.8773	0.721537	0.125048	5.76945	7.95327e-09	1.33183e-06
Esrp1	259.139	0.710036	0.117222	6.05102	1.43933e-09	2.71153e-07
Epcam	1982.26	0.708113	0.0696547	10.164	2.86964e-24	2.04862e-21
Cntnap2	101.537	0.69849	0.1238	5.62213	1.88613e-08	2.94253e-06
Ifitm3	611.158	0.695162	0.0937993	7.40722	1.28979e-13	3.97606e-11
Ell2	447.509	0.681241	0.0980508	6.94273	3.84587e-12	9.84252e-10
Ddx58	1000.38	0.680747	0.0961573	7.07744	1.46838e-12	3.98343e-10
Ddhd1	348.732	0.677536	0.105932	6.391	1.64804e-10	3.60549e-08
Mgll	42.6929	0.676459	0.12453	5.43492	5.48207e-08	7.74571e-06
Mllt10	689.447	0.671275	0.0832952	8.05457	7.97591e-16	3.00515e-13
Adprh	907.024	0.664854	0.0795022	8.35933	6.30747e-17	2.85182e-14
Tsx	31.0226	0.664156	0.120484	5.51441	3.49959e-08	5.27428e-06
Sfrp2	57.6673	0.655949	0.127256	5.1413	2.72839e-07	3.49131e-05
Fmn2	104.862	0.653105	0.124662	5.22507	1.74093e-07	2.29262e-05
Fam25c	320.842	0.641046	0.1172	5.46896	4.52691e-08	6.61178e-06
Gm3604	220.098	0.631625	0.109517	5.75967	8.42809e-09	1.37733e-06
Gm7120	52.3532	0.631032	0.126389	4.99441	5.90144e-07	7.08382e-05
Echdc2	1189.51	0.629852	0.0780245	8.07045	7.00393e-16	2.71432e-13
Soga3	194.223	0.629367	0.122114	5.15111	2.58952e-07	3.34516e-05
Frmd4b	60.7254	0.625945	0.127381	4.90498	9.34389e-07	0.000105617
Lpl	143.649	0.612296	0.123932	4.93471	8.02719e-07	9.30606e-05
Sqle	1805.84	0.599675	0.0725819	8.26089	1.44595e-16	6.12901e-14
Psme4	7290.12	0.585236	0.0619717	9.44337	3.60971e-21	2.22555e-18
Akr1b8	215.547	0.577923	0.11723	4.92508	8.43279e-07	9.61196e-05
Lgals3	105.825	0.574838	0.125296	4.58168	4.61249e-06	0.00042852
Enpp3	192.284	0.568285	0.119093	4.76695	1.87034e-06	0.000190746
Dsg2	473.107	0.566027	0.0981435	5.7654	8.14648e-09	1.34755e-06
Zer1	183.438	0.565867	0.114605	4.93206	8.13687e-07	9.35326e-05
4930519F16Rik	15.4856	0.564972	0.100938	5.4862	4.10683e-08	6.12143e-06
Dusp27	704.093	0.550892	0.126329	4.40946	1.03629e-05	0.000901041
1700061G19Rik	292.208	0.54572	0.103681	5.25953	1.44425e-07	1.95898e-05
Tbx20	119.33	0.535443	0.125225	4.27513	1.91022e-05	0.00153315
Atf7ip	255.742	0.530471	0.113682	4.66319	3.11349e-06	0.000310525
Cd59a	21.0486	0.529697	0.110307	4.86721	1.13185e-06	0.000126879
Nuggc	16.5311	0.527911	0.104781	5.08082	3.75812e-07	4.71992e-05
Ephx2	581.094	0.524855	0.0906961	5.78514	7.24536e-09	1.22845e-06
Slc35g1	483.275	0.520377	0.105098	4.95062	7.39765e-07	8.72537e-05
Igf2bp3	1287.9	0.519367	0.0859747	6.04046	1.53672e-09	2.85534e-07
Lpcat1	603.157	0.518677	0.0866678	5.98296	2.19113e-09	3.96274e-07
Bdh1	231.006	0.517323	0.10765	4.80199	1.57098e-06	0.00017047
Rpe	1612.47	0.51674	0.0735019	7.02969	2.06993e-12	5.50522e-10
Zfp516	537.004	0.514917	0.0973894	5.28587	1.2511e-07	1.73163e-05
Rmdn2	62.8434	0.511427	0.127321	4.01685	5.89823e-05	0.00404059
Aass	77.7315	0.501977	0.12697	3.94798	7.88149e-05	0.00501899
Ccdc126	80.2857	0.500049	0.126901	3.93648	8.26867e-05	0.00516849
Samd5	12.2866	0.497894	0.0932446	4.70008	2.60065e-06	0.000261298
Pmel	267.894	0.493641	0.108645	4.54084	5.60304e-06	0.000506664
Srcrb4d	78.0511	0.492316	0.126632	3.88197	0.000103614	0.0062463
Egr1	95.7859	0.492097	0.124599	3.94513	7.9756e-05	0.00503168
Msh2	5668.2	0.487041	0.0629095	7.74177	9.80452e-15	3.24362e-12
Zmat4	348.33	0.485352	0.105317	4.60653	4.09437e-06	0.000385667
Etv5	2635.41	0.484011	0.0665164	7.27627	3.4318e-13	1.03442e-10
Zfp459	809.791	0.483781	0.0916667	5.27698	1.3133e-07	1.79936e-05
Glrx	105.625	0.483713	0.12621	3.83212	0.000127043	0.00742761
Rusc2	84.3302	0.483601	0.126957	3.80661	0.000140884	0.00799562
Ptk2b	149.423	0.480655	0.11675	4.11321	3.90189e-05	0.00286082
Acad9	1341.4	0.480244	0.0780101	6.15575	7.4725e-10	1.51279e-07
Syt9	196.446	0.475083	0.11362	4.17845	2.93497e-05	0.00222402
Grhl2	401.874	0.474325	0.0947453	5.00479	5.59215e-07	6.7725e-05
Pcmtd1	739.756	0.471644	0.0932661	5.0566	4.26807e-07	5.26291e-05
Morc1	2243.13	0.471283	0.0740006	6.36834	1.91085e-10	4.11409e-08
Mt2	1871.84	0.470074	0.0764118	6.15147	7.67692e-10	1.53132e-07
Prex2	324.581	0.469905	0.11833	3.97221	7.12081e-05	0.00466602
Hltf	1959.91	0.46767	0.0718606	6.50767	7.63263e-11	1.72548e-08
Tmem40	28.9927	0.465296	0.117982	3.962	7.43233e-05	0.00482355
E2f8	256.699	0.46396	0.106348	4.36052	1.29751e-05	0.00106663
Hmga2	242.214	0.462783	0.108906	4.24785	2.1583e-05	0.00170204
Hmha1	187.539	0.457628	0.116282	3.93352	8.37104e-05	0.00518746
9830147E19Rik	500.814	0.454366	0.0889247	5.10836	3.24967e-07	4.11949e-05
Prob1	20.4907	0.453945	0.109064	4.22617	2.37707e-05	0.00185302
Adrb1	29.2393	0.452309	0.118779	3.82624	0.000130114	0.00757454
Setx	7222.25	0.451386	0.0789973	5.71392	1.10403e-08	1.78274e-06
Pmm1	2241.45	0.45087	0.0801932	5.62202	1.88735e-08	2.94253e-06
B3glct	196.56	0.450379	0.113317	3.97273	7.10539e-05	0.00466602
Pml	503.408	0.448071	0.0971621	4.61042	4.01853e-06	0.000383855
Slc28a1	247.133	0.439191	0.107993	4.06489	4.80542e-05	0.0034126
Zfp808	671.442	0.436216	0.0913219	4.77626	1.78586e-06	0.00018351
9330159F19Rik	23.9453	0.433852	0.114116	3.83337	0.000126401	0.00742207
Cdh3	357.967	0.43085	0.105429	4.08537	4.40071e-05	0.00317506
Fsd1l	407.956	0.430831	0.107857	3.99427	6.48952e-05	0.0043793
Trim2	1079.46	0.429787	0.0803729	5.34692	8.94649e-08	1.25103e-05
Plac8	572.562	0.429649	0.106252	4.04298	5.27763e-05	0.00367107
Mitf	408.154	0.429338	0.0981418	4.37406	1.21957e-05	0.00102113
Lnpep	425.057	0.427028	0.0939423	4.54482	5.49825e-06	0.000500525
Zfp961	1633.4	0.424238	0.0885058	4.79326	1.64092e-06	0.000173886
Cox17	651.819	0.413003	0.0898009	4.59854	4.25471e-06	0.000398006
Gstp1	448.417	0.41155	0.0940372	4.37574	1.21023e-05	0.00102113
Lad1	313.302	0.411209	0.103899	3.95682	7.59536e-05	0.00490588
Enc1	1412.12	0.409945	0.0749578	5.46871	4.53329e-08	6.61178e-06
F2rl1	1428.63	0.405925	0.0847886	4.78727	1.69067e-06	0.00017777
Bambi	293.175	0.404913	0.106381	3.80498	0.000141818	0.0080151
Hspb1	2454.44	0.404859	0.0667846	6.06199	1.34445e-09	2.60516e-07
Helb	1727.4	0.398772	0.0711346	5.60567	2.07449e-08	3.16162e-06
Tmem132d	18.4213	0.397049	0.107143	3.75406	0.00017399	0.00944003
Tmsb4x	6158.53	0.392326	0.074911	5.23719	1.63038e-07	2.16809e-05
Dppa5a	14633.6	0.385208	0.080531	4.78337	1.72378e-06	0.000178484
Hunk	606.94	0.38497	0.0918881	4.18945	2.79634e-05	0.00213087
Trim24	1889.07	0.381948	0.0837453	4.56084	5.0949e-06	0.00046694
Llph	397.448	0.377917	0.0988655	3.82226	0.000132237	0.00763259
Rab31	895.094	0.375032	0.0782007	4.79552	1.6225e-06	0.000173886
1700019D03Rik	451.724	0.370349	0.0941454	3.93339	8.37551e-05	0.00518746
Fbxo30	903.013	0.370001	0.0802079	4.61285	3.97176e-06	0.000382078
Ntpcr	524.357	0.362835	0.0875984	4.14164	3.44833e-05	0.00258415
Acp6	957.827	0.361459	0.0778147	4.6449	3.40239e-06	0.000332014
Skida1	11.6738	0.359835	0.0924192	4.02978	5.583e-05	0.00384405
Pcolce2	682.353	0.359519	0.0876217	4.10295	4.07912e-05	0.00297469
Grk6	1963.47	0.353781	0.0702257	5.03769	4.71183e-07	5.75777e-05
Sh3d19	855.003	0.35107	0.0843572	4.16169	3.15906e-05	0.00238053
Ubqln4	2147.54	0.332946	0.0812657	4.09694	4.18652e-05	0.00303668
Suz12	3714.45	0.331484	0.0704539	4.70499	2.53877e-06	0.000256984
Mcam	1118.64	0.328532	0.0860299	3.81863	0.000134194	0.00769508
Dr1	1154.25	0.327035	0.081936	3.99139	6.56874e-05	0.00441081
Klhl7	845.313	0.325312	0.0836107	3.8907	9.99557e-05	0.00605268
Abcc5	1057.21	0.324598	0.0796433	4.07559	4.5897e-05	0.00327657
Yes1	3185.87	0.324223	0.0769843	4.21151	2.53671e-05	0.00194395
Morf4l2	12500.9	0.307369	0.0782912	3.926	8.63703e-05	0.00532512
Jup	1476.78	0.307313	0.0704309	4.3633	1.28115e-05	0.0010596
Strap	3382.92	0.305447	0.0767964	3.97738	6.96783e-05	0.00463292
Tuba4a	3969.6	0.30248	0.0612699	4.93684	7.93975e-07	9.28403e-05
Ssr2	2512.4	0.301545	0.0689227	4.37509	1.21382e-05	0.00102113
Gpbp1	3239.71	0.295719	0.0714773	4.13727	3.51467e-05	0.0026194
Eif4a2	9252.54	0.290383	0.066327	4.37807	1.19734e-05	0.00102113
Atrx	5908.93	0.281984	0.0741684	3.80197	0.000143551	0.00804596
Bcat1	5243.62	0.25269	0.0638976	3.95463	7.66524e-05	0.00492755
Acly	7687.7	0.23242	0.0603669	3.85013	0.000118057	0.00699266
Cotl1	1460.68	-0.288908	0.0739594	-3.90568	9.39591e-05	0.00576679
Oxct1	976.902	-0.306042	0.0799992	-3.82467	0.000130948	0.00759049
Ceacam20	13.858	-0.317427	0.0817662	-4.30102	1.70015e-05	0.00138089
Calml4	73.5713	-0.319672	0.0932112	-3.80087	0.000144188	0.0080484
Fmr1nb	11.7904	-0.320314	0.0845985	-4.04657	5.1973e-05	0.00363382
Igf2r	1807.97	-0.320343	0.0820509	-3.90374	9.47167e-05	0.00578711
Tkt	8825.19	-0.32468	0.0763294	-4.25359	2.10367e-05	0.00167848
Uqcc2	644.09	-0.324685	0.0855099	-3.79541	0.0001474	0.00819399
Ak4	964.277	-0.327086	0.0874413	-3.73971	0.000184232	0.00991635
Arvcf	720.167	-0.328448	0.0842633	-3.89645	9.76131e-05	0.00593733
Gjb3	1263.37	-0.329115	0.0874102	-3.76454	0.000166853	0.00912579
Dock5	716.445	-0.342177	0.0862623	-3.9652	7.33347e-05	0.00478227
Prx	382.588	-0.361402	0.0954741	-3.78221	0.000155441	0.00857072
Slc25a4	4593.02	-0.369011	0.0841618	-4.38437	1.1632e-05	0.000998586
Mipep	622.737	-0.370845	0.0972339	-3.81243	0.000137608	0.00784251
AI314180	778.211	-0.378625	0.0855951	-4.42163	9.79609e-06	0.000857252
H6pd	373.347	-0.381308	0.100199	-3.80243	0.000143286	0.00804596
Mfap5	13.4413	-0.382016	0.0986859	-3.94677	7.92113e-05	0.00502066
Usp11	552.064	-0.384205	0.0887186	-4.3279	1.50537e-05	0.00123005
Bend4	1164.32	-0.399654	0.0914572	-4.36887	1.24891e-05	0.00103928
Prkcd	274.107	-0.404836	0.106707	-3.78919	0.00015114	0.0083676
Smarca1	663.192	-0.421895	0.0905379	-4.65724	3.2047e-06	0.00031499
Steap2	339.459	-0.424873	0.100712	-4.21394	2.50953e-05	0.00193405
Nphp3	194.761	-0.429593	0.113892	-3.76519	0.00016642	0.00912579
Tubb2a	379.388	-0.432415	0.101642	-4.25025	2.13533e-05	0.00169378
Ptch1	329.31	-0.436233	0.109624	-3.97523	7.03105e-05	0.00465216
Sfmbt2	1004.37	-0.437514	0.0978688	-4.4689	7.86242e-06	0.000697032
Ugdh	443.549	-0.444563	0.0962273	-4.6156	3.91959e-06	0.000379752
Btbd11	146.949	-0.447694	0.119113	-3.75015	0.000176731	0.00955054
Rhox9	23.3537	-0.459024	0.113897	-4.05788	4.95194e-05	0.00349012
Cc2d2a	301.24	-0.461871	0.109327	-4.21968	2.44651e-05	0.00189625
Gm13242	265.81	-0.465956	0.118239	-3.93709	8.24741e-05	0.00516849
Galnt7	180.196	-0.466357	0.1168	-3.98491	6.7507e-05	0.00451066
Sult5a1	25.1863	-0.466538	0.114055	-4.12845	3.65224e-05	0.00269233
Hdgfrp3	219.605	-0.468848	0.122739	-3.81815	0.000134454	0.00769508
Pex2	122.169	-0.474439	0.126212	-3.75558	0.000172941	0.00942076
Pramef8	364.205	-0.480974	0.0999055	-4.80808	1.52385e-06	0.000168045
Klhl13	484.539	-0.483401	0.126776	-3.84007	0.000123	0.00725379
Thy1	82.7367	-0.489269	0.125933	-3.86933	0.000109136	0.00650526
Plce1	119.969	-0.489774	0.123599	-3.95246	7.73526e-05	0.00494911
Ccnd2	97.6899	-0.493641	0.127063	-3.87923	0.000104788	0.00628916
Mov10l1	76.8718	-0.493794	0.127413	-3.86885	0.000109348	0.00650526
Ngfr	259.728	-0.495949	0.109918	-4.5039	6.67165e-06	0.000599299
Amotl1	261.622	-0.49778	0.107812	-4.60854	4.05503e-06	0.000384632
Zeb1	96.3188	-0.507448	0.126185	-4.00922	6.09206e-05	0.0041524
Gstt1	62.383	-0.510422	0.12596	-4.05722	4.96604e-05	0.00349012
H2afy2	269.026	-0.510545	0.1065	-4.78472	1.71223e-06	0.000178484
Lipa	58.2019	-0.512181	0.12735	-4.00594	6.1772e-05	0.00418937
Ptges	92.9577	-0.513873	0.127411	-4.03203	5.52972e-05	0.00382679
Trim47	75.137	-0.52047	0.127144	-4.07776	4.54718e-05	0.00326339
4930500J02Rik	83.8447	-0.523158	0.125936	-4.13509	3.54814e-05	0.00262989
Zfp951	32.1179	-0.523983	0.119058	-4.42377	9.69935e-06	0.000854298
Ddx4	325.821	-0.524522	0.112408	-4.66103	3.14633e-06	0.00031151
Hip1	552.638	-0.527409	0.0938485	-5.61417	1.97511e-08	3.04436e-06
Ptgr1	522.679	-0.529317	0.0967295	-5.46657	4.5882e-08	6.62067e-06
Cryzl1	457.582	-0.534323	0.0980846	-5.44074	5.30585e-08	7.57564e-06
Myo1f	74.8646	-0.539182	0.127241	-4.2362	2.2733e-05	0.00178237
Krt42	514.923	-0.542694	0.109086	-4.9715	6.64366e-07	7.90479e-05
Fam208b	1286.67	-0.545588	0.0938499	-5.81147	6.1927e-09	1.06326e-06
Tek	61.4627	-0.549398	0.127407	-4.29183	1.77206e-05	0.00143073
Stard8	37.5592	-0.549949	0.122354	-4.50077	6.77078e-06	0.000604203
Pdgfc	265.85	-0.55202	0.105022	-5.24408	1.57062e-07	2.10929e-05
Cers4	293.327	-0.552107	0.105973	-5.19931	2.00033e-07	2.6089e-05
Oas1a	74.8189	-0.560252	0.126942	-4.39109	1.12785e-05	0.000974402
Gm13247	127.908	-0.561574	0.122428	-4.5703	4.87017e-06	0.000449381
Nkx6-3	300.764	-0.561977	0.117091	-4.7946	1.62998e-06	0.000173886
Micu2	147.95	-0.586146	0.120626	-4.84277	1.28042e-06	0.000142358
Morc3	2457.07	-0.606083	0.127314	-4.80351	1.55906e-06	0.00017047
Aim2	493.502	-0.626908	0.0931281	-6.72064	1.80927e-11	4.462e-09
Gprc5b	119.52	-0.629535	0.123718	-5.06562	4.07063e-07	5.0655e-05
Stag3	619.353	-0.647659	0.0909413	-7.11223	1.14179e-12	3.16066e-10
Fam111a	520.406	-0.649277	0.0931172	-6.96149	3.36703e-12	8.78278e-10
Shcbp1	1482.54	-0.669902	0.0795222	-8.41935	3.78568e-17	1.77066e-14
Pla2g4a	25.4721	-0.69622	0.111619	-6.18492	6.21333e-10	1.27693e-07
Zfp958	571.314	-0.699489	0.0966265	-7.22835	4.8888e-13	1.44156e-10
2610305D13Rik	1757.9	-0.708501	0.125674	-5.66004	1.51335e-08	2.41494e-06
Piwil2	390.101	-0.715363	0.117868	-6.06431	1.32524e-09	2.60515e-07
Sh3bgrl	158.135	-0.717162	0.117733	-6.05821	1.37642e-09	2.62954e-07
Zfp560	27.4522	-0.722955	0.112783	-6.36235	1.98691e-10	4.211e-08
Col4a2	104.019	-0.72898	0.123433	-5.85744	4.70048e-09	8.28018e-07
Rhox6	43.5796	-0.739855	0.124625	-5.89325	3.78672e-09	6.7583e-07
Col4a1	386.728	-0.745741	0.0952586	-7.80532	5.93501e-15	2.06416e-12
Ppm1h	101.183	-0.820396	0.124827	-6.50825	7.6029e-11	1.72548e-08
Calb2	134.804	-0.826193	0.124717	-6.58803	4.45702e-11	1.06062e-08
Magohb	128.363	-0.902354	0.125645	-7.13799	9.47084e-13	2.6763e-10
Odf2l	142.616	-1.09282	0.119985	-8.97102	2.93788e-19	1.4759e-16
1700019A02Rik	54.5939	-1.11364	0.126541	-8.462	2.62826e-17	1.2732e-14
Rhox5	239.702	-1.44956	0.118506	-12.0513	1.91014e-33	1.72727e-30
