## Supplementary material for "Morc3 silences endogenous retroviruses by enabling Daxx-mediated H3.3 incorporation": Table S5

### Sheet: Morc3.target.genes.up
peakID	chr	start	end	geneID	distance	baseMean	log2FoldChange	lfcSE	stat	pvalue	padj	annotation
Morc3_peak_494	chr10	120172024	120172529	Irak3	29008	123.035	2.18726	0.125964	15.0644	2.77554e-51	9.41186e-48	intron (NM_028679, intron 5 of 11)
Morc3_peak_1534	chr2	84809851	84810156	Ube2l6	11024	79.9478	1.73948	0.127416	12.2547	1.58495e-34	1.95439e-31	TTS (NM_019949)
Morc3_peak_2256	chr6	137669284	137669607	Eps8	19999	780.137	1.6147	0.0975468	16.4848	4.71797e-61	3.19972e-57	ORR1C1|LTR|ERVL-MaLR
Morc3_peak_1716	chr3	83873757	83874066	Tlr2	32149	119.954	1.43174	0.12273	11.3811	5.19443e-30	4.40358e-27	MMERVK9C_I-int|LTR|ERVK
Morc3_peak_635	chr12	20850412	20850853	1700030C10Rik	34633	345.266	1.34552	0.102412	13.0485	6.48039e-39	9.76666e-36	IAPEY4_I-int|LTR|ERVK
Morc3_peak_1719	chr3	86864372	86864689	Dclk2	56195	450.911	1.3139	0.106984	12.2329	2.07316e-34	2.34336e-31	intron (NM_001195497, intron 2 of 15)
Morc3_peak_1720	chr3	86884708	86885042	Dclk2	35842	450.911	1.3139	0.106984	12.2329	2.07316e-34	2.34336e-31	MTD|LTR|ERVL-MaLR
Morc3_peak_1138	chr16	45348398	45348713	Cd200	60340	39.984	1.29918	0.122174	8.14344	3.84203e-16	1.53274e-13	LTRIS2|LTR|ERV1
Morc3_peak_1351	chr18	35527920	35528220	Slc23a1	99007	62.8643	1.18655	0.127323	9.0858	1.02943e-19	5.58525e-17	RLTR1B-int|LTR|ERV1
Morc3_peak_1493	chr2	30130785	30131104	Tbc1d13	2766	2954.51	1.17304	0.067018	17.4949	1.56651e-68	2.12482e-64	LTRIS2|LTR|ERV1
Morc3_peak_2326	chr7	42680113	42680698	Gm5595	12020	330.942	1.04322	0.104677	9.93214	3.01723e-23	2.04628e-20	LTRIS2|LTR|ERV1
Morc3_peak_1477	chr2	20587652	20588044	Etl4	68140	415.953	1.01753	0.103654	9.79286	1.20828e-22	7.80436e-20	intron (NM_029895, intron 3 of 18)
Morc3_peak_654	chr12	38749113	38749466	Etv1	30791	262.584	0.911777	0.115402	7.88468	3.15354e-15	1.12565e-12	RLTR10-int|LTR|ERVK
Morc3_peak_1475	chr2	18018561	18018899	A930004D18Rik	18842	55.8763	0.876122	0.126387	6.91259	4.75879e-12	1.19534e-09	LTRIS2|LTR|ERV1
Morc3_peak_2643	chr9	115155231	115155552	Osbpl10	87953	295.183	0.846592	0.11289	7.48529	7.13909e-14	2.30559e-11	RLTR1A2_MM|LTR|ERV1
Morc3_peak_2425	chr8	27240180	27240474	Adrb3	10592	197.786	0.815221	0.112824	7.20278	5.89989e-13	1.70268e-10	ORR1B2|LTR|ERVL-MaLR
Morc3_peak_1742	chr3	102717316	102717744	Tspan2	17025	44.4526	0.799919	0.125806	6.31166	2.76061e-10	5.76075e-08	LTRIS2|LTR|ERV1
Morc3_peak_1593	chr2	154903761	154904105	Eif2s2	10855	8376.46	0.748725	0.0620648	12.063	1.65556e-33	1.604e-30	LTRIS2|LTR|ERV1
Morc3_peak_2330	chr7	44179795	44180124	Klk1	45312	40.467	0.72836	0.121876	6.02036	1.74032e-09	3.18996e-07	RLTR13G|LTR|ERVK
Morc3_peak_2331	chr7	44291365	44291692	Klk1	65929	40.467	0.72836	0.121876	6.02036	1.74032e-09	3.18996e-07	RodERV21-int|LTR|ERV1
Morc3_peak_698	chr12	84028672	84028986	Acot1	19171	116.408	0.727291	0.124305	5.8337	5.42125e-09	9.42742e-07	MMERVK9E_I-int|LTR|ERVK
Morc3_peak_699	chr12	84090108	84090424	Acot1	80607	116.408	0.727291	0.124305	5.8337	5.42125e-09	9.42742e-07	IAPEY3-int|LTR|ERVK
Morc3_peak_700	chr12	84092328	84092687	Acot1	82827	116.408	0.727291	0.124305	5.8337	5.42125e-09	9.42742e-07	IAPEY3-int|LTR|ERVK
Morc3_peak_1784	chr4	11462867	11463190	Esrp1	76084	259.139	0.710036	0.117222	6.05102	1.43933e-09	2.71153e-07	MMERVK9E_I-int|LTR|ERVK
Morc3_peak_833	chr13	75607863	75608159	Ell2	99324	447.509	0.681241	0.0980508	6.94273	3.84587e-12	9.84252e-10	RLTR45|LTR|ERVK
Morc3_peak_834	chr13	75642595	75642897	Ell2	64586	447.509	0.681241	0.0980508	6.94273	3.84587e-12	9.84252e-10	RLTR1B|LTR|ERV1
Morc3_peak_920	chr14	45734767	45735288	Ddhd1	76624	348.732	0.677536	0.105932	6.391	1.64804e-10	3.60549e-08	RLTR25A|LTR|ERVK
Morc3_peak_2214	chr6	88690875	88691201	Mgll	33210	42.6929	0.676459	0.12453	5.43492	5.48207e-08	7.74571e-06	LTRIS2|LTR|ERV1
Morc3_peak_309	chr1	174492763	174493111	Fmn2	8713	104.862	0.653105	0.124662	5.22507	1.74093e-07	2.29262e-05	LTRIS6|LTR|ERV1
Morc3_peak_310	chr1	174520805	174521118	Fmn2	18981	104.862	0.653105	0.124662	5.22507	1.74093e-07	2.29262e-05	LTRIS2|LTR|ERV1
Morc3_peak_911	chr14	34364945	34365277	Fam25c	9552	320.842	0.641046	0.1172	5.46896	4.52691e-08	6.61178e-06	LTRIS2|LTR|ERV1
Morc3_peak_813	chr13	62309317	62309649	Gm3604	73525	220.098	0.631625	0.109517	5.75967	8.42809e-09	1.37733e-06	IAPEY3-int|LTR|ERVK
Morc3_peak_552	chr11	30684408	30684710	Psme4	87064	7290.12	0.585236	0.0619717	9.44337	3.60971e-21	2.22555e-18	ERVB4_1B-I_MM-int|LTR|ERVK
Morc3_peak_553	chr11	30760764	30761091	Psme4	10683	7290.12	0.585236	0.0619717	9.44337	3.60971e-21	2.22555e-18	LTRIS2|LTR|ERV1
Morc3_peak_1333	chr18	20584059	20584368	Dsg2	25944	473.107	0.566027	0.0981435	5.7654	8.14648e-09	1.34755e-06	MMERVK9E_I-int|LTR|ERVK
Morc3_peak_289	chr1	166033905	166034224	Dusp27	93674	704.093	0.550892	0.126329	4.40946	1.03629e-05	0.000901041	LTRIS2|LTR|ERV1
Morc3_peak_290	chr1	166069866	166070191	Dusp27	57707	704.093	0.550892	0.126329	4.40946	1.03629e-05	0.000901041	LTRIS2|LTR|ERV1
Morc3_peak_291	chr1	166098532	166098836	Dusp27	29062	704.093	0.550892	0.126329	4.40946	1.03629e-05	0.000901041	exon (NM_001160049, exon 6 of 6)
Morc3_peak_1266	chr17	56867050	56867379	1700061G19Rik	8253	292.208	0.54572	0.103681	5.25953	1.44425e-07	1.95898e-05	LTRIS4A|LTR|ERV1
Morc3_peak_2582	chr9	24713740	24714044	Tbx20	60259	119.33	0.535443	0.125225	4.27513	1.91022e-05	0.00153315	ETnERV-int|LTR|ERVK
Morc3_peak_2254	chr6	136468468	136468981	Atf7ip	49869	255.742	0.530471	0.113682	4.66319	3.11349e-06	0.000310525	Intergenic
Morc3_peak_2255	chr6	136482549	136482868	Atf7ip	35982	255.742	0.530471	0.113682	4.66319	3.11349e-06	0.000310525	RMER19A|LTR|ERVK
Morc3_peak_1434	chr19	38345594	38345907	Slc35g1	50072	483.275	0.520377	0.105098	4.95062	7.39765e-07	8.72537e-05	LTRIS2|LTR|ERV1
Morc3_peak_829	chr13	73456798	73457119	Lpcat1	10263	603.157	0.518677	0.0866678	5.98296	2.19113e-09	3.96274e-07	LTRIS2|LTR|ERV1
Morc3_peak_1131	chr16	31374122	31374475	Bdh1	47821	231.006	0.517323	0.10765	4.80199	1.57098e-06	0.00017047	ERVB7_1-LTR_MM|LTR|ERVK
Morc3_peak_153	chr1	66699682	66700047	Rpe	845	1612.47	0.51674	0.0735019	7.02969	2.06993e-12	5.50522e-10	promoter-TSS (NM_001310644)
Morc3_peak_2138	chr6	23223569	23223909	Aass	90583	77.7315	0.501977	0.12697	3.94798	7.88149e-05	0.00501899	IAPEz-int|LTR|ERVK
Morc3_peak_2164	chr6	49416786	49417084	Ccdc126	97434	80.2857	0.500049	0.126901	3.93648	8.26867e-05	0.00516849	LTRIS2|LTR|ERV1
Morc3_peak_506	chr10	128784091	128784409	Pmel	77834	267.894	0.493641	0.108645	4.54084	5.60304e-06	0.000506664	RLTR44-int|LTR|ERVK
Morc3_peak_1291	chr17	87655314	87655658	Msh2	16898	5668.2	0.487041	0.0629095	7.74177	9.80452e-15	3.24362e-12	LTRIS2|LTR|ERV1
Morc3_peak_1292	chr17	87663057	87663424	Msh2	9132	5668.2	0.487041	0.0629095	7.74177	9.80452e-15	3.24362e-12	LTRIS4A|LTR|ERV1
Morc3_peak_1820	chr4	43336491	43336805	Rusc2	45176	84.3302	0.483601	0.126957	3.80661	0.000140884	0.00799562	MMERVK10D3_I-int|LTR|ERVK
Morc3_peak_1663	chr3	36095416	36095850	Acad9	29417	1341.4	0.480244	0.0780101	6.15575	7.4725e-10	1.51279e-07	RMER16B2|LTR|ERVK
Morc3_peak_2375	chr7	107337386	107337698	Syt9	33091	196.446	0.475083	0.11362	4.17845	2.93497e-05	0.00222402	LTRIS2|LTR|ERV1
Morc3_peak_11	chr1	7041325	7041645	Pcmtd1	47274	739.756	0.471644	0.0932661	5.0566	4.26807e-07	5.26291e-05	L1_Mus2|LINE|L1
Morc3_peak_12	chr1	7060814	7061132	Pcmtd1	27787	739.756	0.471644	0.0932661	5.0566	4.26807e-07	5.26291e-05	RLTR44-int|LTR|ERVK
Morc3_peak_13	chr1	7068522	7068818	Pcmtd1	20101	739.756	0.471644	0.0932661	5.0566	4.26807e-07	5.26291e-05	RLTR25B|LTR|ERVK
Morc3_peak_14	chr1	7125946	7126362	Pcmtd1	37027	739.756	0.471644	0.0932661	5.0566	4.26807e-07	5.26291e-05	MMERVK9C_I-int|LTR|ERVK
Morc3_peak_15	chr1	7132580	7132885	Pcmtd1	43661	739.756	0.471644	0.0932661	5.0566	4.26807e-07	5.26291e-05	ETnERV2-int|LTR|ERVK
Morc3_peak_38	chr1	11032282	11032581	Prex2	38818	324.581	0.469905	0.11833	3.97221	7.12081e-05	0.00466602	IAPEz-int|LTR|ERVK
Morc3_peak_39	chr1	11049413	11049744	Prex2	55949	324.581	0.469905	0.11833	3.97221	7.12081e-05	0.00466602	L1_Mus3|LINE|L1
Morc3_peak_40	chr1	11276055	11276385	Prex2	12093	324.581	0.469905	0.11833	3.97221	7.12081e-05	0.00466602	LTRIS4A|LTR|ERV1
Morc3_peak_1057	chr15	81975069	81975363	Pmm1	14139	2241.45	0.45087	0.0801932	5.62202	1.88735e-08	2.94253e-06	RLTR10E|LTR|ERVK
Morc3_peak_2102	chr5	149653247	149653574	B3glct	24682	196.56	0.450379	0.113317	3.97273	7.10539e-05	0.00466602	LTRIS2|LTR|ERV1
Morc3_peak_812	chr13	62229249	62229556	Zfp808	99360	671.442	0.436216	0.0913219	4.77626	1.78586e-06	0.00018351	LTRIS2|LTR|ERV1
Morc3_peak_1399	chr19	4040868	4041185	Gstp1	2956	448.417	0.41155	0.0940372	4.37574	1.21023e-05	0.00102113	exon (NM_181796, exon 5 of 7)
Morc3_peak_858	chr13	97265364	97265711	Enc1	24260	1412.12	0.409945	0.0749578	5.46871	4.53329e-08	6.61178e-06	RLTR45|LTR|ERVK
Morc3_peak_859	chr13	97321538	97321881	Enc1	80434	1412.12	0.409945	0.0749578	5.46871	4.53329e-08	6.61178e-06	RLTR45|LTR|ERVK
Morc3_peak_857	chr13	95569241	95569535	F2rl1	44001	1428.63	0.405925	0.0847886	4.78727	1.69067e-06	0.00017777	ORR1D2|LTR|ERVL-MaLR
Morc3_peak_1302	chr18	3538246	3538750	Bambi	30290	293.175	0.404913	0.106381	3.80498	0.000141818	0.0080151	ETnERV2-int|LTR|ERVK
Morc3_peak_1303	chr18	3593541	3593867	Bambi	85585	293.175	0.404913	0.106381	3.80498	0.000141818	0.0080151	RLTR13D6|LTR|ERVK
Morc3_peak_493	chr10	120150577	120150874	Helb	37612	1727.4	0.398772	0.0711346	5.60567	2.07449e-08	3.16162e-06	RLTR1D2_MM|LTR|ERV1
Morc3_peak_2154	chr6	37876396	37876721	Trim24	5586	1889.07	0.381948	0.0837453	4.56084	5.0949e-06	0.00046694	LTRIS4B|LTR|ERV1
Morc3_peak_2155	chr6	37934428	37934759	Trim24	33942	1889.07	0.381948	0.0837453	4.56084	5.0949e-06	0.00046694	RLTR22_Mur|LTR|ERVK
Morc3_peak_119	chr1	52937584	52937891	1700019D03Rik	14949	451.724	0.370349	0.0941454	3.93339	8.37551e-05	0.00518746	RLTR13B2|LTR|ERVK
Morc3_peak_359	chr10	11262198	11262499	Fbxo30	18830	903.013	0.370001	0.0802079	4.61285	3.97176e-06	0.000382078	RLTR13D6|LTR|ERVK
Morc3_peak_806	chr13	55419187	55419489	Grk6	25582	1963.47	0.353781	0.0702257	5.03769	4.71183e-07	5.75777e-05	B1_Mus1|SINE|Alu
Morc3_peak_807	chr13	55437840	55438145	Grk6	6926	1963.47	0.353781	0.0702257	5.03769	4.71183e-07	5.75777e-05	IAPEY5_I-int|LTR|ERVK
Morc3_peak_588	chr11	79977202	79977537	Suz12	15568	3714.45	0.331484	0.0704539	4.70499	2.53877e-06	0.000256984	LTRIS2|LTR|ERV1
Morc3_peak_1967	chr5	24186253	24186563	Klhl7	85664	845.313	0.325312	0.0836107	3.8907	9.99557e-05	0.00605268	RMER19B|LTR|ERVK
Morc3_peak_1113	chr16	20478785	20479113	Abcc5	52391	1057.21	0.324598	0.0796433	4.07559	4.5897e-05	0.00327657	LTRIS2|LTR|ERV1
Morc3_peak_1971	chr5	32532860	32533168	Yes1	78002	3185.87	0.324223	0.0769843	4.21151	2.53671e-05	0.00194395	IAPEy-int|LTR|ERVK
Morc3_peak_1972	chr5	32538585	32538911	Yes1	72259	3185.87	0.324223	0.0769843	4.21151	2.53671e-05	0.00194395	IAPEy-int|LTR|ERVK
Morc3_peak_1973	chr5	32540734	32541073	Yes1	70097	3185.87	0.324223	0.0769843	4.21151	2.53671e-05	0.00194395	IAPEy-int|LTR|ERVK
Morc3_peak_1974	chr5	32580635	32580950	Yes1	30220	3185.87	0.324223	0.0769843	4.21151	2.53671e-05	0.00194395	LTRIS2|LTR|ERV1
Morc3_peak_1975	chr5	32584693	32584998	Yes1	26172	3185.87	0.324223	0.0769843	4.21151	2.53671e-05	0.00194395	LTRIS2|LTR|ERV1
Morc3_peak_1724	chr3	88666604	88666908	Ssr2	86934	2512.4	0.301545	0.0689227	4.37509	1.21382e-05	0.00102113	Intergenic
Morc3_peak_1725	chr3	88673314	88673637	Ssr2	93644	2512.4	0.301545	0.0689227	4.37509	1.21382e-05	0.00102113	IAPLTR1a_Mm|LTR|ERVK
Morc3_peak_875	chr13	111533482	111533778	Gpbp1	43441	3239.71	0.295719	0.0714773	4.13727	3.51467e-05	0.0026194	LTRIS2|LTR|ERV1
Morc3_peak_876	chr13	111550555	111550855	Gpbp1	60514	3239.71	0.295719	0.0714773	4.13727	3.51467e-05	0.0026194	B3A|SINE|B2
Morc3_peak_1121	chr16	23097789	23098227	Eif4a2	9240	9252.54	0.290383	0.066327	4.37807	1.19734e-05	0.00102113	LTRIS2|LTR|ERV1

### Sheet: targets.up.ann.count
annotation	count.ann
LTRIS2	25
IAPEy-int	3
IAPEY3-int	3
LTRIS4A	3
MMERVK9E_I-int	3
RLTR45	3
ETnERV2-int	2
IAPEz-int	2
Intergenic	2
MMERVK9C_I-int	2
RLTR13D6	2
RLTR44-int	2
B1_Mus1	1
B3A	1
ERVB4_1B-I_MM-int	1
ERVB7_1-LTR_MM	1
ETnERV-int	1
exon (NM_001160049, exon 6 of 6)	1
exon (NM_181796, exon 5 of 7)	1
IAPEY4_I-int	1
IAPEY5_I-int	1
IAPLTR1a_Mm	1
intron (NM_001195497, intron 2 of 15)	1
intron (NM_028679, intron 5 of 11)	1
intron (NM_029895, intron 3 of 18)	1
L1_Mus2	1
L1_Mus3	1
LTRIS4B	1
LTRIS6	1
MMERVK10D3_I-int	1
MTD	1
ORR1B2	1
ORR1C1	1
ORR1D2	1
promoter-TSS (NM_001310644)	1
RLTR10-int	1
RLTR10E	1
RLTR13B2	1
RLTR13G	1
RLTR1A2_MM	1
RLTR1B	1
RLTR1B-int	1
RLTR1D2_MM	1
RLTR22_Mur	1
RLTR25A	1
RLTR25B	1
RMER16B2	1
RMER19A	1
RMER19B	1
RodERV21-int	1
TTS (NM_019949)	1

### Sheet: Morc3.target.genes.down
peakID	chr	start	end	geneID	distance	baseMean	log2FoldChange	lfcSE	stat	pvalue	padj	annotation
Morc3_peak_120	chr1	53235866	53236196	1700019A02Rik	48249	54.5939	-1.11364	0.126541	-8.462	2.62826e-17	1.2732e-14	IAPEz-int|LTR|ERVK
Morc3_peak_2578	chr9	20399119	20399418	Zfp560	13961	27.4522	-0.722955	0.112783	-6.36235	1.98691e-10	4.211e-08	RLTR44-int|LTR|ERVK
Morc3_peak_1917	chr4	147548922	147549259	2610305D13Rik	93249	1757.9	-0.708501	0.125674	-5.66004	1.51335e-08	2.41494e-06	MMETn-int|LTR|ERVK
Morc3_peak_1918	chr4	147741867	147742229	2610305D13Rik	99359	1757.9	-0.708501	0.125674	-5.66004	1.51335e-08	2.41494e-06	IAPEY3-int|LTR|ERVK
Morc3_peak_2404	chr8	4735496	4735887	Shcbp1	43647	1482.54	-0.669902	0.0795222	-8.41935	3.78568e-17	1.77066e-14	TTS (NM_011369)
Morc3_peak_306	chr1	173361693	173362000	Aim2	58603	493.502	-0.626908	0.0931281	-6.72064	1.80927e-11	4.462e-09	intron (NM_053199, intron 1 of 8)
Morc3_peak_1177	chr16	93852192	93852493	Morc3	20072	2457.07	-0.606083	0.127314	-4.80351	1.55906e-06	0.00017047	RLTR1D2_MM|LTR|ERV1
Morc3_peak_730	chr13	3615393	3615702	Fam208b	4285	1286.67	-0.545588	0.0938499	-5.81147	6.1927e-09	1.06326e-06	IAPEz-int|LTR|ERVK
Morc3_peak_731	chr13	3623769	3624085	Fam208b	12661	1286.67	-0.545588	0.0938499	-5.81147	6.1927e-09	1.06326e-06	LTRIS2|LTR|ERV1
Morc3_peak_1230	chr17	33624783	33625109	Myo1f	69077	74.8646	-0.539182	0.127241	-4.2362	2.2733e-05	0.00178237	IAPEz-int|LTR|ERVK
Morc3_peak_2047	chr5	104787340	104787664	Zfp951	72404	32.1179	-0.523983	0.119058	-4.42377	9.69935e-06	0.000854298	ETnERV3-int|LTR|ERVK
Morc3_peak_2048	chr5	104854225	104854534	Zfp951	5534	32.1179	-0.523983	0.119058	-4.42377	9.69935e-06	0.000854298	LTRIS2|LTR|ERV1
Morc3_peak_1495	chr2	30948576	30948873	Ptges	45279	92.9577	-0.513873	0.127411	-4.03203	5.52972e-05	0.00382679	MMERVK9E_I-int|LTR|ERVK
Morc3_peak_1069	chr15	89039427	89039725	Mov10l1	56434	76.8718	-0.493794	0.127413	-3.86885	0.000109348	0.00650526	IAPEz-int|LTR|ERVK
Morc3_peak_1435	chr19	38490209	38490507	Plce1	33689	119.969	-0.489774	0.123599	-3.95246	7.73526e-05	0.00494911	IAPLTR1a_Mm|LTR|ERVK
Morc3_peak_2528	chr8	123178179	123178494	Sult5a1	19899	25.1863	-0.466538	0.114055	-4.12845	3.65224e-05	0.00269233	MMERVK10D3_I-int|LTR|ERVK
Morc3_peak_1908	chr4	145634036	145634357	Gm13242	36339	265.81	-0.465956	0.118239	-3.93709	8.24741e-05	0.00516849	IAPEY2_LTR|LTR|ERVK
Morc3_peak_1909	chr4	145636803	145637168	Gm13242	33528	265.81	-0.465956	0.118239	-3.93709	8.24741e-05	0.00516849	IAPEY3-int|LTR|ERVK
Morc3_peak_471	chr10	85503491	85503813	Btbd11	94597	146.949	-0.447694	0.119113	-3.75015	0.000176731	0.00955054	intron (NM_028709, intron 1 of 16)
Morc3_peak_1861	chr4	101446720	101447016	Ak4	27018	964.277	-0.327086	0.0874413	-3.73971	0.000184232	0.00991635	RLTR13B2|LTR|ERVK
Morc3_peak_1194	chr17	12742090	12742467	Igf2r	27239	1807.97	-0.320343	0.0820509	-3.90374	9.47167e-05	0.00578711	CpG
Morc3_peak_996	chr15	4005204	4005522	Oxct1	20905	976.902	-0.306042	0.0799992	-3.82467	0.000130948	0.00759049	RLTR44-int|LTR|ERVK

### Sheet: targets.down.ann.count
annotation	count
IAPEz-int	4
IAPEY3-int	2
LTRIS2	2
RLTR44-int	2
CpG	1
ETnERV3-int	1
IAPEY2_LTR	1
IAPLTR1a_Mm	1
intron (NM_028709, intron 1 of 16)	1
intron (NM_053199, intron 1 of 8)	1
MMERVK10D3_I-int	1
MMERVK9E_I-int	1
MMETn-int	1
RLTR13B2	1
RLTR1D2_MM	1
TTS (NM_011369)	1
