## Supplementary material for "Morc3 silences endogenous retroviruses by enabling Daxx-mediated H3.3 incorporation": Table S8

### Sheet: plasmids
ID	Name	Purpose
#183	psPax2	packaging lentivirus
#811	pLP-ecoenv	packaging lentivirus
#1348	pLenti6-sgRNA-ccdB	backbone for lentiviral sgRNA Plasmids
#940	pLenti6-EFEGT-neo	SHIN initiation assay
#1074	pLenti6-EFEGT-neo/GAG2.22	SHIN initiation assay
#1272	pLFIP-3xFLAG-Daxx_FL	3xFLAG-Daxx expression for rescue
#1273	pLFIP-3xFLAG-Daxx_delta_SIM	3xFLAG-Daxx_delta_SIM expression for mutant rescue
#1523	pX330-Morc3_knock_in	CRISPR cut for Morc3-3xFLAG knock in
#1529	pBlu2SKP_Morc3_3xflag_KI	Template for homologous repair of Morc3 CRISPR cut including 3xFLAG
#1500	pX330-Morc3_del1	Generation of Morc3 KO cell lines
#1501	pX330-Morc3_del2	Generation of Morc3 KO cell lines
#1704	pCMV-hyPBase	PiggyBac (PB) Transposase
#1721	PB_hPGK_Morc3_T2A_Puro	Morc3 expression for rescue
#1725	PB_hPGK_Morc3_E35A_T2A_Puro	Morc3_E35A expression for mutant rescue
#1727	PB_hPGK_Morc3_G101A_T2A_Puro	Morc3_G101A expression for mutant rescue
#1728	PB_hPGK_Morc3_W419A_T2A_Puro	Morc3_W419A expression for mutant rescue
#1759	PB_hPGK_Morc3_3xFLAG_T2A_Puro	Morc3_3xFLAG expression for rescue
#1760	PB_hPGK_Morc3_E35A_3xFLAG_T2A_Puro	Morc3_E35A_3xFLAG expression for mutant rescue
#1762	PB_hPGK_Morc3_G101A_3xFLAG_T2A_Puro	Morc3_G101A_3xFLAG expression for mutant rescue
#1763	PB_hPGK_Morc3_W419A_3xFLAG_T2A_Puro	Morc3_W419A_3xFLAG expression for mutant rescue

### Sheet: cell lines
ID	Description	Background	Source
wt26	wild type mouse ES cell line	-	Peters et al, 2001
A9	mouse ES cell line (C57/BL6J 3 129/Sv ES)	-	Nakashima et al., 2011
T86	Stable integration by RMCE at HA36 of doxycylin inducible SHIN reporter, expressing rtTA	HA36	Sadic et al., 2015
T37	HeLa cell expressing the mouse lentiviral receptor Slc7a1 (mCAT)	HeLa	Sadic et al., 2015
293T	Commercial human embryonic kidney cells for virus packaging	HEK	Invitrogen
T90	T86 expressing Cas9	T86	This study
T89	Wt cells expressing Cas9	wt26	This study
KO27-1	Morc3 KO (single clone)	wt26	This study
KO27-2	Morc3 KO (single clone)	wt26	This study
KO27-3	Morc3 KO (single clone)	wt26	This study
K9-G1	Setdb1-3xFLAG KI (single clone)	A9	Schotta lab
K14-E8	Morc3-3xFLAG KI (single clone)	wt26	This study
T90-B1	T90 (single clone)	T90	This study
T90-B2	T90 (single clone)	T90	This study
T90-D1	T90 (single clone)	T90	This study
KO43-4	Morc3 KO (single clone)	T90	This study
KO43-7	Morc3 KO (single clone)	T90	This study
KO43-8	Morc3 KO (single clone)	T90	This study
T131-3C	wt- Morc3 rescue (by PiggyBac, single clone)	KO27-2	This study
T131-3D	wt- Morc3 rescue (by PiggyBac, single clone)	KO27-2	This study
T131-3M	wt- Morc3 rescue (by PiggyBac, single clone)	KO27-2	This study
T141-5	Morc3_E35A-rescue ATP hydrolysis mutant (by PiggyBac, single clone)	KO27-2	This study
T142-5	Morc3_G101A-rescue ATP binding mutant (by PiggyBac, single clone)	KO27-2	This study
T143-5	Morc3_W419A-rescue CW domain mutant (by PiggyBac, single clone)	KO27-2	This study
T145-5	Morc3_3xFLAG-rescue wt (by PiggyBac, single clone)	KO27-2	This study
T146-5	Morc3_E35A_3xFLAG rescue ATP hydrolysis mutant (by PiggyBac, single clone)	KO27-2	This study
T148-3	Morc3_G101A_3xFLAG-rescue ATP binding mutant (by PiggyBac, single clone)	KO27-2	This study
T149-3	Morc3_W419A_3xFLAG-rescue CW domain mutant (by PiggyBac, single clone)	KO27-2	This study
KO2-3	Daxx KO (single clone)	wt26	Sadic et al., 2015
KO2-7	Daxx KO (single clone)	wt26	Sadic et al., 2015
T163-8	3xFLAG-Daxx full length rescue (single clone)	KO2-3	This study
T163-4	3xFLAG-Daxx full length rescue (single clone)	KO2-3	This study
T163-9	3xFLAG-Daxx full length rescue (single clone)	KO2-3	This study
T164-3	3xFLAG-Daxx delta SIM rescue (single clone)	KO2-3	This study
T164-7	3xFLAG-Daxx delta SIM rescue (single clone)	KO2-3	This study
T164-8	3xFLAG-Daxx delta SIM rescue (single clone)	KO2-3	This study
H3.3KO1	H3.3 knock out		Elsässer et al.,2015
References:
Peters et al., 2001
Peters AH, O'Carroll D, Scherthan H, Mechtler K, Sauer S, Schöfer C, Weipoltshammer K, Pagani M, Lachner M, Kohlmaier A, Opravil S, Doyle M, Sibilia M, Jenuwein T. Loss of the Suv39h histone methyltransferases impairs mammalian heterochromatin and genome stability. Cell. 2001 Nov 2;107(3):323-37. doi: 10.1016/s0092-8674(01)00542-6. PMID: 11701123.
Nakashima et al., 2011
Nakashima T, Hayashi M, Fukunaga T, Kurata K, Oh-Hora M, Feng JQ, Bonewald LF, Kodama T, Wutz A, Wagner EF, Penninger JM, Takayanagi H. Evidence for osteocyte regulation of bone homeostasis through RANKL expression. Nat Med. 2011 Sep 11;17(10):1231-4. doi: 10.1038/nm.2452. PMID: 21909105.
Sadic et al., 2015
Sadic D, Schmidt K, Groh S, Kondofersky I, Ellwart J, Fuchs C, Theis FJ, Schotta G. Atrx promotes heterochromatin formation at retrotransposons. EMBO Rep. 2015 Jul;16(7):836-50. doi: 10.15252/embr.201439937. Epub 2015 May 26. PMID: 26012739; PMCID: PMC4515123.
Elsässer et al.,2015
Elsässer SJ, Noh KM, Diaz N, Allis CD, Banaszynski LA. Histone H3.3 is required for endogenous retroviral element silencing in embryonic stem cells. Nature. 2015 Jun 11;522(7555):240-244. doi: 10.1038/nature14345. Epub 2015 May 4. PMID: 25938714; PMCID: PMC4509593.

### Sheet: antibodies
ID	Name	Source/ Company	Cat#/ Clone	Purpose
#67	NP95	Kremmer	clone 8H3	Westernblot loading control
#232	FLAG M2	Sigma	F1804	ChIP-seq, ChIP-MS
#249	H3K9me3	Active Motif	39161	ChIP-seq
#285	Morc3	Rockland	100-401-N96S	Immunofluorescence, Westernblot
#304	Fibrillarin	Santa Cruz	sc-166021	Westernblot loading control
#317	Histone H3.3	Active motif	91191	ChIP-qPCR

### Sheet: primers
	Primer list
	RT-qPCR
	Name/ Target	ID	Direction	Sequence (5' to 3')	Use	Property	taken from reference
	Actin	GS278.1	fwd	GGTCATCACTATTGGCAACG	Fig3C, Fig5D used as reference	Housekeeping used for normalization	Sadic et al., 2015
		GS278.2	rev	TCCATACCCAAGAAGGAAGG
	Hprt1	GS279.1	fwd	ATGAGCGCAAGTTGAATCTG	Fig3C, Fig5D used as reference	Housekeeping used for normalization
		GS279.2	rev	CAGATGGCCACAGGACTAGA
	Tbc1d13	GS4655	fwd	GGCTCTATTCGCAGTTCCTG	Fig3C	Morc3 target
		GS4656	rev	ATGTGTTCCACCTGCTGTCA
	Eps8	GS4643	fwd	CCAGACCTTCACCTTTTCCA	Fig3C	Morc3 target
		GS4644	rev	GCCTCTTCTGTTTCCCACCT
	Irak3	GS4633	fwd	ACCCTGTCCTCGGAACTTCT	Fig3C, Fig5D	Morc3 target
		GS4634	rev	TACAAGCTAGGCTGGGTGCT
	Ube2l6	GS4639	fwd	GAATCTGGAAGAGCCTGTGC	Fig3C, Fig5D	Morc3 target
		GS4640	rev	CGGTCCACTCCGAATTTAAG
	Cd200	GS4651	fwd	CCTGGGGAATGTGATTGACT	Fig3C, Fig5D	Morc3 target
		GS4652	rev	CTCCTGATTTCGGTGACGTT
	IAP SHIN	GS2600	fwd	CTTCATGCCAAAGCGCTCTC	Fig3C	Morc3 target	Sadic et al., 2015
		GS2601	rev	ATGGCACTAACTCCTGCTGAC
	ChIP-qPCR primer
	Name/ Target	ID	Direction	Sequence (5' to 3')	Use	Property	taken from reference
	H2-Ea-ps	GS4332	fwd	AGCATCTTGTCTTGTCAATTCCG	Fig6F, used as reference	H3.3 negative (CTCF-positive)
		GS4333	rev	CCCAGCCTTTGTATCCTTGAAACC
	IAP SHIN	GS2600	fwd	CTTCATGCCAAAGCGCTCTC	Fig6F	Morc3 positive	Sadic et al., 2015
		GS2601	rev	ATGGCACTAACTCCTGCTGAC
	Cd200	GS4711	fwd	CCTCCTTCTTCAGCAGGCTA	Fig6F	Morc3 positive
		GS4712	rev	GACCGTTTCTTGTGGGTGAT
	Irak3	GS4713	fwd	GTGGCACACATACCTTGGTG	Fig6F	Morc3 positive
		GS4714	rev	TTACTAGCCCTGGGCACTTG
	Ube2l6	GS4715	fwd	TGCAGCAAGACCGTTTCTC	Fig6F	Morc3 positive
		GS4716	rev	TGGACATGCCTATGACAAGC
	Primer for cloning sgRNA sequence
	Name/ Target	ID	Direction	Sequence (5' to 3')	Use	Property
	Morc3_del.1	GS3703	fwd	CACC GCAAGTCAGGTTCTATGCGAC	CrispR	Generation of Morc3 KO cells
		GS3704	rev	AAAC GTCGCATAGAACCTGACTTGC
	Morc3_del.2	GS3705	fwd	CACC GCTCCGCCTTTATGACTTCC	CrispR	Generation of Morc3 KO cells
		GS3706	rev	AAAC GGAAGTCATAAAGGCGGAGC
	Morc3_knock_in	Gs3741	fwd	CACC GATGAGATTCTAGGACAAG	CrispR	Generation of Morc3 KI cells
		Gs3742	rev	AAAC CTTGTCCTAGAATCTCATC
	Primer for Cloning by Gibson Assembly
	Cloning of Morc3-3xFLAG Knock in
	Morc3_5'HR	Gs3743	fwd	gtcaacctgacaaagtttactaggac	Knock-in	Amplification of 5' homology arm for KI
		Gs3744	rev	agtactgctgatctcgctcatctgctccaCTActtgtcctag
	Morc3_3'HR	Gs3745	fwd	ggcagcGACTACAAAGACCATGACGGTGATTATAAAGATCATGACATCGACTACAAGGATGACGATGACAAGTAAGAATTCgtgcagacgtctggtgatgg	Knock-in	Amplification of 3' homology arm for KI including 3xFLAG Tag
		Gs3746	rev	cccaggcccatttatgatta
	Morc3_GA_vector-5'HR	Gs3747	fwd	gatatcgaattcctgcaGTCAACCTGACAAAGTTTACTAG	Knock-in
	Morc3_GA_3'HR- 5'HR	Gs3748	rev	tcgctgccAGTACTGCTGATCTCGCTC	Knock-in
	Morc3_GA_5'HR-3'HR	Gs3749	fwd	gcagtactGGCAGCGACTACAAAGAC	Knock-in
	Morc3_GA_vector-3'HR	Gs3750	rev	atcccccgggctgcaCCCAGGCCCATTTATGATTAAC	Knock-in
	Check_GA_Morc3	Gs3751	fwd	gctgctcacttcctgactcc	Knock-in
	Cloning of Morc3 rescue
	Morc3_cDNA	GS4247	fwd	ATGGCGGCGCAGCCACCC	cloning	Amplification of Morc3 cDNA (without the STOP codon)
		GS4248	rev	AGTACTGCTGATCTCGCTCATCTGCTCCAC	cloning
	Morc3_3xFLAG	GS4287	fwd	ggcagcGACTACAAAGACCATGACGGTGATTATAAAGATCATGACATCGACTACAAGGATGACGATGACAAGGGAGGAGAGGGAAGAGGAAG	Gibson Assembly cloning	Introduction of 3xFLAG Tag to Morc3 rescue plasmids
		GS4288	rev	gtctttgtagtcgctgccAGTACTGCTGATCTCGCTCATC	Gibson Assembly cloning
	Morc3_W419A	GS4279	fwd	gtctaaaggccCGAAAGTTACCAGATGGGATAG	Gibson Assembly cloning	Creation of W419A point mutation in Morc3 rescue plasmids
		GS4280	rev	ctttcgggcCTTTAGACAAGCGTCACATTGAAC	Gibson Assembly cloning
	Morc3_E35A	GS4281	fwd	cagttgctgccTTAATAGATAATGCTTATGATCCTGATGTG	Gibson Assembly cloning	Creation of E35A point mutation in Morc3 rescue plasmids
		GS4282	rev	ctattaaggcAGCAACTGCACTGAACGG	Gibson Assembly cloning
	Morc3_G101A	GS4285	fwd	gattgtacgccAATGGCTTCAAGTCAGGTTCTATG	Gibson Assembly cloning	Creation of G101A point mutation in Morc3 rescue plasmids
		GS4286	rev	gccattggcGTACAATCCAACTGGGACATGAC	Gibson Assembly cloning
	Primer for PCR or sanger seq confirmation
	Morc3_del_check_fwd	GS3707	fwd	gttggattgtacgggaatgg	PCR
	Morc3_del_check_rev	GS3708	rev	tttggacgagtgaggtgttg	PCR
	Morc3_KI_check_out5'HA	GS3868	fwd	gctgctcacttcctgactcc	PCR
	Morc3_KI_check_in3'HA	GS3869	rev	gctattacgctgctcaaccc	PCR
	Morc3_seq.1	GS3698	f	ttatgatcctgatgtgaatg	sequencing
	Morc3_seq.2	GS3699	f	ggaatctcagaagttacaaa	sequencing
	Morc3_seq.3	GS3700	f	aggagaaaagctgaatgatt	sequencing
	Morc3_seq.4	GS3701	f	tgagaacagtagcatgaagcggaaa	sequencing
	Morc3_seq.5	GS3702	f	agtcacacaagaaagagatg	sequencing
	CrispR library NGS PCR
	CrispR NGS PCR1	GS3367	f	aatggactatcatatgcttaccgtaacttgaaagtatttcg	library preparation of CRISPR screen
	CrispR NGS PCR1	GS3368	r	ctttagtttgtatgtctgttgctattatgtctactattctttcc	library preparation of CRISPR screen
	CrispR NGS PCR2	GS3369	f	AATGATACGGCGACCACCGAGATCTACACTCTTTCCCTACACGACGCTCTTCCGATC*Tcttgtggaaaggacgaaacaccg	library preparation of CRISPR screen
	CrispR NGS PCR2 #11	GS3370	r	CAAGCAGAAGACGGCATACGAGATGTAGCCGTGACTGGAGTTCAGACGTGTGCTCTTCCGATC*Tctactattctttcccctgcactgt	library preparation of CRISPR screen
	CrispR NGS PCR2 #9	GS3371	r	CAAGCAGAAGACGGCATACGAGATCTGATCGTGACTGGAGTTCAGACGTGTGCTCTTCCGATC*Tctactattctttcccctgcactgt	library preparation of CRISPR screen

### Sheet: software
Software
Bowtie2	Langmead & Salzberg, 2012
Homer	Heinz et al., 2010
Samtools	Li et al., 2009
Bedtools	Quinlan & Hall, 2010
RepEnrich2	Criscione et al., 2014
DeSeq2	Love et al., 2014
IGV	Robinson et al., 2011
STAR	Dobin et al., 2013
Picard	Broad Institute, 2019
Trimmomatic	Bolger, 2014
RigerJ	Broad Institute, 2017
Panther	Thomas et al., 2003
ImageJ	Schneider et al., 2012
Maxquant	Cox & Mann, 2008
References
Langmead, B., Salzberg, S. Fast gapped-read alignment with Bowtie 2. Nat Methods 9, 357–359 (2012)
Alexander Dobin, Carrie A. Davis, Felix Schlesinger, Jorg Drenkow, Chris Zaleski, Sonali Jha, Philippe Batut, Mark Chaisson, Thomas R. Gingeras, STAR: ultrafast universal RNA-seq aligner, Bioinformatics, Volume 29, Issue 1, January 2013, Pages 15–21,
Heinz S, Benner C, Spann N, Bertolino E et al. Simple Combinations of Lineage-Determining Transcription Factors Prime cis-Regulatory Elements Required for Macrophage and B Cell Identities. Mol Cell 2010 May 28;38(4):576-589.
Li H., Handsaker B., Wysoker A., Fennell T., Ruan J., Homer N., Marth G., Abecasis G., Durbin R. and 1000 Genome Project Data Processing Subgroup (2009) The Sequence alignment/map (SAM) format and SAMtools. Bioinformatics, 25, 2078-9. [PMID: 19505943]
Aaron R. Quinlan, Ira M. Hall, BEDTools: a flexible suite of utilities for comparing genomic features, Bioinformatics, Volume 26, Issue 6, 15 March 2010, Pages 841–842, https://doi.org/10.1093/bioinformatics/btq033
Criscione, S.W., Zhang, Y., Thompson, W. et al. Transcriptional landscape of repetitive elements in normal and cancer human cells. BMC Genomics 15, 583 (2014). https://doi.org/10.1186/1471-2164-15-583
Love, M.I., Huber, W., Anders, S. (2014) Moderated estimation of fold change and dispersion forRNA-seq data with DESeq2. Genome Biology, 15:550.https://doi.org/10.1186/s13059-014-0550-8
James T. Robinson, Helga Thorvaldsdóttir, Wendy Winckler, Mitchell Guttman, Eric S. Lander, Gad Getz, Jill P. Mesirov. Integrative Genomics Viewer. Nature Biotechnology 29, 24–26 (2011).
“Picard Toolkit.” 2019. Broad Institute, GitHub Repository. http://broadinstitute.github.io/picard/; Broad Institute
Bolger, A. M., Lohse, M., & Usadel, B. (2014). Trimmomatic: A flexible trimmer for Illumina Sequence Data. Bioinformatics, btu170.
“rigerj” 2017. Broad Institute, GitHub Repository. https://github.com/broadinstitute/rigerj ; Broad Institute
Paul D. Thomas, Michael J. Campbell, Anish Kejariwal, Huaiyu Mi, Brian Karlak, Robin Daverman, Karen Diemer, Anushya Muruganujan, Apurva Narechania. 2003. PANTHER: a library of protein families and subfamilies indexed by function. Genome Res., 13: 2129-2141 .
Schneider, C. A.; Rasband, W. S. & Eliceiri, K. W. (2012), "NIH Image to ImageJ: 25 years of image analysis", Nature methods 9(7): 671-675, PMID 22930834
Cox, J. and Mann, M. MaxQuant enables high peptide identification rates, individualized p.p.b.-range mass accuracies and proteome-wide protein quantification. Nat Biotechnol, 2008, 26, pp 1367-72.

### Sheet: lentiviral_sgRNAs
Target name	forward sequence 5' -3'	reverse sequence 5' -3'	ID fwd	ID rev
sgSetdb1	CACC GCTGAGCTGCAGCAGGCGG	AAAC CCGCCTGCTGCAGCTCAGC	GS3110	GS3111
sgAtf7ip	CACC GCCACTACAGTACAGGCTAC	AAAC GTAGCCTGTACTGTAGTGGC	GS2769	GS2770
sgDnmt1	CACC GCTTCGTGAAGTGAGCCGTGA	AAAC TCACGGCTCACTTCACGAAGC	GS3526	GS3527
sgUhrf1	CACC GTCACAGTGCGAGCACGAGCA	AAAC TGCTCGTGCTCGCACTGTGAC	GS3528	GS3529
sgDaxx	CACC GTACAATGATGCTGTCAT	AAAC ATGACAGCATCATTGTAC	GS3108	GS3109
sgTrim28	CACC GCCGCGTCGTCCCCTGCG	AAAC CGCAGGGGACGACGCGGC	GS3112	GS3113
sgAtrx	CACC GACAACTCCTTTCGACCA	AAAC TGGTCGAAAGGAGTTGTC	GS3106	GS3107
sgMorc3	CACC GTGAATGCTAAACAGATC	AAAC GATCTGTTTAGCATTCAC	GS3439	GS3440
sgZfp445	CACC GTTCCATGTGAAGTCTCCAAG	AAAC CTTGGAGACTTCACATGGAAC	GS3536	GS3537
sgZfp54	CACC GAAATCCTATGCCTACCGTAC	AAAC GTACGGTAGGCATAGGATTTC	GS3534	GS3535
sgZfp90	CACC GCACGTCCCTCACGCAACATG	AAAC CATGTTGCGTGAGGGACGTGC	GS3532	GS3533
sgGtf2ird1	CACC GCATTGTGTACCGCCACGC	AAAC GCGTGGCGGTACACAATGC	GS3437	GS3438
sgZfp606	CACC GATCAACCCATGGCCCTCC	AAAC GGAGGGCCATGGGTTGATC	GS3171	GS3200
sgPrdm5	CACC GAAAATTTGGACCCTTCGC	AAAC GCGAAGGGTCCAAATTTTC	GS3435	GS3436
sgPogK	CACC GCCTCGGAATGCCCGCCGCA	AAAC TGCGGCGGGCATTCCGAGGC	GS3538	GS3539
sgZfp943	CACC GTAGCTCTGTAAGATGTACTT	AAAC AAGTACATCTTACAGAGCTAC	GS3540	GS3541
sgSmarcal1	CACC GACAACTTCTCAGCTCGAC	AAAC GTCGAGCTGAGAAGTTGTC	GS3433	GS3434
sgTrim24	CACC GCCGCCGCTCTCCGAGTC	AAAC GACTCGGAGAGCGGCGGC	GS3441	GS3442
sgZfp599	CACC GCATTTGAAGACGTAGCCG	AAAC CGGCTACGTCTTCAAATGC	GS3443	GS3444
sgPhf19	CACC GCCACCAGTCCTAACAAG	AAAC CTTGTTAGGACTGGTGGC	GS3445	GS3446
sgDsn1	CACC GATGACGCAAGGCGTTTCAG	AAAC CTGAAACGCCTTGCGTCATC	GS3530	GS3531
sgZfp3	CACC GAAGACTCCAAGCCACAT	AAAC ATGTGGCTTGGAGTCTTC	GS3431	GS3432
sgNeg	CACC GTTTGGCTCTACAAAGGC	AAAC GCCTTTGTAGAGCCAAAC	GS3126	GS3127
sgDek	CACC GGGTTCCTTCTCGGATGA	AAAC TCATCCGAGAAGGAACCC	GS3120	GS3121
sgKdm5b	CACC GACACCCGAGTGTATAGTC	AAAC GACTATACACTCGGGTGTC	GS4117	GS4118
sgEhmt1	CACC GCAAGGTGTCTCTTTGTTCT	AAAC AGAACAAAGAGACACCTTGC	GS4115	GS4116
sgMorc2a_del6	CACC GCCATACTGCCCAATTTGAG	AAAC CTCAAATTGGGCAGTATGGC	GS4370	GS4371
sgMorc2a_del7	CACC GCTCAATGCGGATTGGGA	AAAC TCCCAATCCGCATTGAGC	GS4372	GS4373
sgMorc2a_del8	CACC GCACCTGGAATGCTCGAACAC	AAAC GTGTTCGAGCATTCCAGGTGC	GS4374	GS4375
sgCbx1	CACC GCGTTGCGTCGGGCGGTCCGA	AAAC TCGGACCGCCCGACGCAACGC	GS4140	GS4141
sgCbx3	CACC GTGGCGCCGATTATTCGTTC	AAAC GAACGAATAATCGGCGCCAC	GS4142	GS4143
sgCbx5	CACC GTTGGACAGGCGCATGGTTAA	AAAC TTAACCATGCGCCTGTCCAAC	GS4144	GS4145
sgEzh2	CACC GTTCTTTAGACTCTTCCCTG	AAAC CAGGGAAGAGTCTAAAGAAC	GS4113	GS4114
sgEed	CACC GCGTATTTGTGGGCGTGTC	AAAC GACACGCCCACAAATACGC	GS3979	GS3980
