## Supplementary material for "Morc3 silences endogenous retroviruses by enabling Daxx-mediated H3.3 incorporation": Table S9

### Sheet: Sheet1
ID number	Used for Figure	sample name	experiment	sequencing feature
ES_Input_ChIPseq	Fig 2: Input for peak finding	ChIP_ES_wt26_input	ChIP-seq	50bp PE
GS319	Fig 2A, 2B, 2C, 2D, 2E , Fig 4A , S5B	K14E8 p13 Morc3-FLAG-ChIP	ChIP-seq	50bp PE
GS320	Fig 2A, 2B, 2C, Fig 3B, Fig 4C , S6	K14E8 p15 Morc3-FLAG-ChIP	ChIP-seq	50bp PE
GS1021	Fig 2A, 2B, 2C	WT26p42_EGS_FLAG_ChIP	ChIP-seq	50bp PE
GS1023	Fig 2A, 2B, 2C	WT26p42_FA_FLAG_ChIP	ChIP-seq	50bp PE
GS1024	Fig 2A, 2B, 2C	K14E8p18_FA_FLAG_ChIP	ChIP-seq	50bp PE
GS180	Fig 2D, 2E	ChIP_ES_A9_K9-G1_Flag-Setdb1	ChIP-seq	50bp PE
Trim28 ChIP	Fig 2D, 2E	GSM1819199, Published data set Yang et al. 2015	ChIP-seq
GS312	Fig 2D, 2E, Fig 4A, Fig 4C, Fig 4D, S4	wt26_H3K9me3_ChIP	ChIP-seq	50bp PE
GS271	Fig 3A, 3C, 3F, Fig 3B,Fig 4C & S3	KO27_1	directional RNAseq	50bp PE
GS272	Fig 3A, 3C, 3F,	KO27_2	directional RNAseq	50bp PE
GS273	Fig 3A, 3C, 3F	KO27_3	directional RNAseq	50bp PE
GS274	Fig 3A, 3C, 3F, Fig 3B, Fig 4C & S3	wt26 p42	directional RNAseq	50bp PE
GS275	Fig 3A, 3C, 3F	wt26 p43	directional RNAseq	50bp PE
GS276	Fig 3A, 3C, 3F	wt26 p56	directional RNAseq	50bp PE
GS948	Fig 3B, Fig 4C & S3	RNAseq_T131-3C	directional RNAseq	50 bpPE
GS308	Fig 4A, Fig 4C & S3, Fig 4D, S4	KO27-2_H3K9me3_ChIP	ChIP-seq	50bp PE
GS999	Fig 4A, Fig 4D, S4	T131-3M_H3K9me3_ChIP	ChIP-seq	50bp PE
GS944	Fig 4B, Fig 4C & S3, S4	ATAC_50k_mES_wt26p50	Omni-ATAC-seq	50 bp SE
GS945	Fig 4B, Fig 4C & S3, S4	ATAC_50k_mES_KO27-2p20	Omni-ATAC-seq	50 bp SE
GS946	Fig 4B, Fig 4C & S3 , S4	ATAC_50k_mES_T131-3Cp6	Omni-ATAC-seq	50 bp SE
GS1026	Fig 4B, 4D, S4 , S5D, S6	ATAC_50k_mES_wt26p45	Omni-ATAC-seq	50 bp SE
GS1027	Fig 4B, 4D, S4, S5D, S6	ATAC_50k_mES_KO27_2p19	Omni-ATAC-seq	50 bp SE
GS1028	Fig 4B, 4D, S4, S5D, S6	ATAC_50k_mES_T131_3Cp9	Omni-ATAC-seq	50 bp SE
GS1033	Fig 4B, 4D, S4	ATAC_50k_mES_wt26p48	Omni-ATAC-seq	50 bp SE
GS1034	Fig 4B, 4D, S4	ATAC_50k_mES_KO27_2p22	Omni-ATAC-seq	50 bp SE
GS1035	Fig 4B, 4D, S4	ATAC_50k_mES_T131_3Cp11	Omni-ATAC-seq	50 bp SE
GS314	Fig 4D, S4	wt26_H3K9me3_ChIP	ChIP-seq	50bp PE
GS310	Fig 4D, S4	KO27-3_H3K9me3	ChIP-seq	50bp PE
GS997	Fig 4D, Fig 4C & S3, S4	T131-3C_H3K9me3_ChIP	ChIP-seq	50bp PE
GS998	Fig 4D, S4	T131-3D_H3K9me3_ChIP	ChIP-seq	50bp PE
GS1029	Fig 5E, S6, S5D	ATAC_50k_mES_T141_5p11	Omni-ATAC-seq	50 bp SE
GS1030	Fig 5E, S6, S5D	ATAC_50k_mES_T142_5p11	Omni-ATAC-seq	50 bp SE
GS1031	Fig 5E, S6, S5D	ATAC_50k_mES_T143_5p11	Omni-ATAC-seq	50 bp SE
GS1036	Fig 5E, S5D	ATAC_50k_mES_T141_5p14	Omni-ATAC-seq	50 bp SE
GS1037	Fig 5E, S5D	ATAC_50k_mES_T142_5p14	Omni-ATAC-seq	50 bp SE
GS1038	Fig 5E, S5D	ATAC_50k_mES_T143_5p14	Omni-ATAC-seq	50 bp SE
GS1065	Fig S5B, S5C	T145-5 (Morc3 WT-FLAG) FLAG ChIP rep1	ChIPseq	50 bp PE
GS1066	Fig S5C	T146-5 (Morc3 ATP hydro E35A mut - FLAG) FLAG ChIP rep1	ChIPseq	50 bp PE
GS1067	Fig S5C	T148-3 (Morc3 ATP bind G101A mut- FLAG) FLAG ChIP rep1	ChIPseq	50 bp PE
GS1068	Fig S5B, S5C	T149-3 (Morc3 CW W419A mut -FLAG) FLAG ChIP rep1	ChIPseq	50 bp PE
GS1069	Fig S5C	T145-5 (Morc3 WT-FLAG) FLAG ChIP rep2	ChIPseq	50 bp PE
GS1070	Fig S5B, S5C	T146-5 (Morc3 ATP hydro E35A mut - FLAG) FLAG ChIP rep2	ChIPseq	50 bp PE
GS1071	Fig S5B, S5C	T148-3 (Morc3 ATP bind G101A mut- FLAG) FLAG ChIP rep2	ChIPseq	50 bp PE
GS1072	Fig S5C	T149-3 (Morc3 CW W419A mut -FLAG) FLAG ChIP rep2	ChIPseq	50 bp PE
H3.3 ChIP	Fig 6E	GSM4661964, Published data set Navarro et al., 2020	ChIPseq
References
Yang BX, El Farran CA, Guo HC, Yu T, Fang HT, Wang HF, Schlesinger S, Seah YF, Goh GY, Neo SP, Li Y, Lorincz MC, Tergaonkar V, Lim TM, Chen L, Gunaratne J, Collins JJ, Goff SP, Daley GQ, Li H, Bard FA, Loh YH. Systematic identification of factors for provirus silencing in embryonic stem cells. Cell. 2015 Sep 24;163(1):230-45. doi: 10.1016/j.cell.2015.08.037. Epub 2015 Sep 10. PMID: 26365490; PMCI…
Navarro C, Lyu J, Katsori AM, Caridha R, Elsässer SJ. An embryonic stem cell-specific heterochromatin state promotes core histone exchange in the absence of DNA accessibility. Nat Commun. 2020 Oct 9;11(1):5095. doi: 10.1038/s41467-020-18863-1. PMID: 33037201; PMCID: PMC7547087.
